# Latitude Matters: A Global Phylogeographic Perspective on Climate-Driven Demographic Responses in Tarantulas

**DOI:** 10.1101/2025.06.08.658479

**Authors:** Aritra Biswas, Praveen Karanth

## Abstract

**Aim:** To investigate how past climate change has shaped the genetic diversity and demographic responses of tarantulas across latitudes, and to test whether climate–demography relationships vary with latitude.

**Location:** Global; spanning tropical to temperate regions.

**Taxon:** Tarantulas (family Theraphosidae).

**Methods:** We compiled mitochondrial *Cytochrome oxidase I* (COI) sequences for 48 tarantula species worldwide, including newly generated sequences, to estimate nucleotide diversity (π) and Tajima’s D. Species distribution models (SDMs) were constructed under present-day and Last Glacial Maximum (LGM) climatic conditions to quantify changes in habitat suitability since the LGM. Using generalized linear models (GLMs), we tested whether genetic and demographic metrics were associated with latitude and climate-driven habitat change, and whether their relationship varied with latitude.

**Results:** Pairwise correlations among latitude, habitat change, and genetic metrics showed no significant associations. However, GLMs revealed a significant interaction: the effect of habitat suitability change on Tajima’s D was strongly positive at high latitudes but negative or negligible at low latitudes. This indicates that demographic responses to past climate change varied latitudinally. Several high-latitude species showed genetic signatures of demographic expansion and range increase since the LGM.

**Main conclusions:** Our results support the hypothesis that species at higher latitudes experience stronger demographic fluctuations due to historical climate change, aligning with Darwin’s early predictions. Moreover, patterns of demographic growth in temperate taxa suggest that some species may benefit from recent warming, consistent with Janzen’s climatic variability hypothesis. These findings demonstrate that climate-driven genetic and demographic responses in tarantulas are shaped by latitude, highlighting the importance of integrating phylogeography with ecological niche modeling to understand species’ resilience under climate change.
