## Supplementary material 2 for "Latitude Matters: A Global Phylogeographic Perspective on Climate-Driven Demographic Responses in Tarantulas"

Taxa	Sample size(COI)	Tajhima's D value	abs_Tajhima's_D	Significance	R2 value	Significance	Nucleotide_diversity	latitude	abs.lat	gps points	suitable area (current)_a	suitable are (lgm)_a	Percent_affected_area_a	suitable area (current)_b	suitable are (lgm)_b	Percent_affected_area_b	Nature_of_change
Aphonopelma anax	59	0.9874351	0.9874351	0.3234294	0.1313063	0.7955912	0.02142996	27.7	27.7	262	1949867	223410.7	88.54225955	440956.8	1322.162	99.70016065	Expansion
Aphonopelma armada	63	-2.084477	2.084477	0.0156634	0.03199261	0.001001001	0.000819709	32.66	32.66	96	849338.9	7354.2	99.13412655	408122.4	45762.6	99.99754975	Expansion
Aphonopelma chalcodes	62	-1.214554	1.214554	0.2245363	0.06107675	0.109	0.01751911	32.23	32.23	371	2190867	1101682	49.71479328	524514.3	252519.6	50.92174608	Expansion
Aphonopelma eutylenum	37	0.5564638	0.5564638	0.5778938	0.1330277	0.7137137	0.02201471	33.43	33.43	197	341484.5	410025.2	20.07139416	155511.2	116612	25.01376107	Indecisive
Aphonopelma gabeli	73	-2.513254	2.513254	0.01196231	0.02936655	0.001	0.00064029	31	31	148	363637.6	8670.192	97.61570531	278601.2	1788.242	99.35813557	Expansion
Aphonopelma hentzi	143	-2.112396	2.112396	0.0119364	0.02442256	0.002	0.009282041	33.73	33.73	1187	1342301	956612.7	28.73336904	1075968	838684.2	22.05305362	Expansion
Aphonopelma iodius	119	-0.7389109	0.7389109	0.4599611	0.02411542	0.003	0.04032748	36.65	36.65	527	3398578	2065260	39.23164335	684104.8	310520.2	44.60926455	Expansion
Aphonopelma joshua	10	0.4122137	0.4122137	0.6801828	0.1851413	0.7090539	0.0202629	34.05	34.05	NA	NA	NA	NA	NA	NA	NA	NA
Aphonopelma marxi	24	-0.1134539	0.1134539	0.9096707	0.1219884	0.4829317	0.01706405	35.69	35.69	164	1049126	1361771	29.80051967	499183.1	740871	32.41668318	Contraction
Aphonopelma moderatum	16	-0.7210869	0.7210869	0.470856	0.1289944	0.3709677	0.03505556	27.88	27.88	33	263347.7	455.2528	99.82712862	263347.7	455.2528	99.82712862	Expansion
Aphonopelma paloma	6	-1.442912	1.442912	0.1490452	0.4001953	0.8916309	0.01468788	32.49	32.49	16	104156.5	17311.62	83.37922261	104156.5	17311.62	83.37922261	Expansion
Aphonopelma steindechneri	35	0.1749851	0.1749851	0.8610914	0.1191572	0.585	0.01858317	33.8	33.8	175	2633549	2091694	20.57508708	258546.8	281481.3	11.87054104	Indecisive
Aphonopelma vorhiesi	33	-1.776384	1.776384	0.0553221	0.1031863	0.367	0.000578302	31.76	31.76	148	363895.1	10878.22	97.01061652	279174.2	1751.469	99.37262505	Expansion
Bonnetina alagoni	5	1.410369	1.410369	0.1584308	0.2599494	0.8194595	0.01248699	18	18	NA	NA	NA	NA	NA	NA	NA	NA
Bonnetina aviae	9	-1.088227	1.088227	0.2764948	0.3142697	0.9622449	0.000231	19.84	19.84	35	382662.1	418312.8	9.316496199	139515.4	120463.5	13.65576847	Indecisive
Bonnetina cyaneifemur	7	0.755543	0.755543	0.4499232	0.2064697	0.7160622	0.04182152	19.43	19.43	6	126708	94677.28	25.27916154	126708	94677.28	25.27916154	Expansion
Bonnetina minax	5	-0.8164966	0.8164966	0.4142162	0.4	0.8899471	0.000416667	18	18	NA	NA	NA	NA	NA	NA	NA	NA
Bonnetina papalutlensis	23	-0.5888736	0.5888736	0.5559461	0.100467	0.2341709	0.01753022	18.07	18.07	12	155044	73475.85	52.60967854	155044	73475.85	52.60967854	Expansion
Bonnetina tanzeri	15	-1.006883	1.006883	0.313991	0.08746737	0.01407035	0.01089572	18	18	NA	NA	NA	NA	NA	NA	NA	NA
Bonnetina tindoo	5	-1.184406	1.184406	0.2362525	0.3014369	0.8882922	0.003738318	17	17	NA	NA	NA	NA	NA	NA	NA	NA
Bonnetina vittata	5	-1.038548	1.038548	0.299015	0.3572504	0.8836443	0.04475597	17	17	NA	NA	NA	NA	NA	NA	NA	NA
Brachypalma klassi	9	-1.769121	1.769121	0.03614601	0.1830901	0.6322778	0.04832176	19.92	19.92	35	195470.8	189713.4	2.945401564	119516.3	132301.8	10.697704	Indecisive
Brachypelma albiceps	7	-1.320859	1.320859	0.1766993	0.3208457	0.9184953	0.03809524	18.63	18.63	67	572262.2	309332.5	45.94566966	132411.8	33671.51	60.57061229	Expansion
Brachypelma baumgarteni	6	-1.259614	1.259614	0.2078086	0.2789625	0.8929696	0.01268293	22	22	10	863873.7	1143970	32.4232929	863873.7	1143970	32.4232929	Contraction
Brachypelma boehmei	6	-2.329482	2.329482	0.01983354	0.2222222	0.663522	0.006504065	18.74	18.74	10	991899.3	1157804	16.725962	898526.8	1082822	20.51081838	Contraction
Brachypelma hamorii	6	-1.295031	1.295031	0.1953096	0.186339	0.3529412	0.002026342	19.26	19.26	36	1176920	933295.1	20.70020902	121910.8	86085.37	28.91637984	Expansion
Brachypelma kahlenbergi	10	-0.5093071	0.5093071	0.610537	0.1953884	0.7896341	0.05486756	19.58	19.58	74	2070305	1521862	26.49092767	232229.4	335184.7	34.33344788	Indecisive
Brachypelma klassi	9	-1.769121	1.769121	0.07687363	0.1830901	0.6337742	0.04832176	19.9	19.9	35	195470.8	189713.4	2.945401564	119516.3	132301.8	10.697704	Indecisive
Brachypelma schroederi	8	-1.640958	1.640958	0.1008061	0.3287834	0.9400826	0.04146765	20	20	19	149441.3	36258.87	75.73704859	149441.3	36258.87	75.73704859	Expansion
Brachypelma smithi	8	-0.7775197	0.7775197	0.4368522	0.268229	0.9396111	0.03222997	19	19	25	1226323	1256063	2.425135955	209444.8	191147.67	10.80487556	Indecisive
Brachypelma vagans	33	-1.883963	1.883963	0.03784851	0.04571067	0.002004008	0.03629879	17	17	157	1498261	1182968	21.04393026	322071.8	22319.83	25.89228923	Expansion
Brachypelma verdezi	11	0.07950034	0.07950034	0.9366347	0.1696514	0.6010101	0.07144254	17.67	17.67	12	976353.5	1274125	30.49832873	405206.8	596342.2	47.16984019	Contraction
Grammostola anthracina	22	-0.6574542	0.6574542	0.5108889	0.07489363	0.01603206	0.01313243	-37	37	19	3035695	2660694	12.3530526	1434736	953125.5	18.56788287	Expansion
Grammostola pulchra	10	1.112006	1.112006	0.2661358	0.1504752	0.3520983	0.06025641	-30	30	NA	NA	NA	NA	NA	NA	NA	NA
Grammostola quirogai	43	0.6355763	0.6355763	0.5250526	0.09139903	0.323	0.05283043	-31	31	10	436612.7	166761.1	61.80571477	436612.7	166761.1	61.80571477	Expansion
Grammostola rosea	14	-0.8859473	0.8859473	0.3756459	0.1082456	0.09827761	0.03242998	-33	33	90	1754878	2173854	23.87493604	90726.58	112363.8	23.84882137	Contraction
Grammostola vachoni	89	-1.195007	1.195007	0.2320842	0.05251585	0.11	0.02941957	-34	34	31	905822.3	1731241	91.12368949	746666.3	1596129	95.33456	Expansion
Haploclastus kayi	5	0.1914393	0.1914393	0.7487813	0.2057807	0.3690078	0.02878526	10.79	10.79	10	58736.55	34272.47	41.65052255	58736.55	34272.47	41.65052255	Expansion
Ischnocolus elongatus	50	1.428629	1.428629	0.153111	0.101218	0.519	0.1132696	30	30	29	340971.7	209916.6	38.43577048	183151.6	118342.9	35.38527646	Expansion
Ischnocolus mogadorensis	16	1.430538	1.430538	0.1525627	0.1712774	0.7975952	0.1261334	30	30	NA	NA	NA	NA	NA	NA	NA	NA
Ischnocolus valentinus	10	0.517058	0.517058	0.6051157	0.1573048	0.3677222	0.07025885	33	33	NA	NA	NA	NA	NA	NA	NA	NA
Lasiodora parahybana	9	-1.234603	1.234603	0.2169783	0.2487635	0.9560327	0.02366162	-6	6	73	2065983	1231148	40.40860936	397380.1	190220.6	52.13132213	Expansion
Orphanaecus dichromatus	5	1.421608	1.421608	0.15514	0.2620433	0.8306709	0.02057416	0	0	NA	NA	NA	NA	NA	NA	NA	NA
Plesiopelma longisternale	14	-1.641074	1.641074	0.0834915	0.1961789	0.889899	0.02331815	-32	32	58	2796512	3276239	17.15447672	1395091	1757012	20.9424654	Contraction
Sericopelma melanosternum (#LS)	5	-1.668777	1.668777	0.0951616	0.4020979	0.999	0.05263158	10	10	NA	NA	NA	NA	NA	NA	NA	NA
Thrigmopoeus truculentus	35	-0.1887597	0.1887597	0.8876305	0.08289734	0.1591592	0.06583874	14.13	14.13	39	465152.1	753392.7	61.96695661	24415.85	53389.03	50.3455	Contraction
Tiltocatl albopilosus	7	-2.754103	2.754103	0.005885316	0.3035845	0.9591002	0.05557491	14.5	14.5	33	1081989	804717.2	25.62612004	591818	366933.2	32.99897942	Expansion
